# Nutraceutical profiles of apricots (*Prunus armeniaca* L.) as a source of fruit quality traits for breeding

**DOI:** 10.1101/2020.11.30.403527

**Authors:** Helena Gómez-Martínez, Almudena Bermejo, María Luisa Badenes, Elena Zuriaga

## Abstract

In a social context of increasingly concern about healthy diets, the development of new varieties with enhanced content in nutraceutical compounds is an increasingly important objective of the fruit breeding programs currently developed. In this sense, apricot is a fruit crop very appreciated by consumers due to its organoleptic characteristics, but also plays an important role in human nutrition due to its contain of phytocompounds as sugars, organic acids, vitamins and polyphenols. In this work, new selections from the apricot breeding program carried out at the Instituto Valenciano de Investigaciones Agrarias (IVIA) and traditional varieties have been analysed aimed at identifying sources of genetic variation for fruit quality. For this purpose, sugar content, organic acids and ascorbic acid were studied during two crop years. Results revealed sucrose and glucose as the major sugars, malic and citric acid as the main organic acids, and diverse ascorbic acid content among the cultivars studied. Results obtained pointed some accessions as potential sources to increase fruit quality. In addition, the study showed that apricot peel is an excellent source of nutraceutical compounds. Moreover, this study opens up new possibilities for future work to study the genetic control of these traits in apricot.
