## Supplementary material for "Nutraceutical profiles of apricots (*Prunus armeniaca* L.) as a source of fruit quality traits for breeding": Table S4

### Sheet: Hoja1
Ascorbic	Flesh 2016			Peel 2016			Peel 2017
Genotype	Mean	SD	Significance	Mean	SD	Significance	Mean	SD	Significance
Goldrich	10.3633	0.742438	abcd	178.29	25.0262	gh	139.29	5.77014	b
Canino	9.40046	0.900285	a	120.835	2.2204	bc	102.942	5.11447	a
Mitger	11.8046	0.495194	cde	185.016	5.16838	h	174.6	3.57234	cde
Tadeo	13.0183	0.200346	e	121.12	5.93648	bc	170.519	17.8041	cd
D. Rosa	11.5065	0.309996	bcde	144.003	7.3793	def	161.955	18.1751	c
D. Taronja	10.2466	0.623227	abc	111.2	8.04624	ab	138.424	7.63917	b
GG9310	9.9176	0.297774	ab	128.537	5.01628	bcd	139.126	14.0975	b
GG979	10.5008	2.29695	abcd	148.44	8.01391	def	127.384	12.8128	b
GP9817	11.9731	0.832787	de	111.605	25.3948	ab	140.257	9.36399	b
HG9821	13.0752	0.287858	e	98.7003	11.253	a	192.426	8.53283	e
HG9850	11.4271	1.03394	bcde	165.641	22.3026	fgh	192.823	2.24865	e
HM964	9.56554	0.186392	a	159.487	1.71044	efg	177.646	15.6771	de
SEOP934	9.11356	1.86068	a	137.78	2.13939	cde	175.545	10.829	cde
