## Supplementary material for "Nutraceutical profiles of apricots (*Prunus armeniaca* L.) as a source of fruit quality traits for breeding": Table S1

### Sheet: Hoja1
Flesh 2016 FW	Fructose			Glucose			Sucrose			Total
Genotype	Mean	sd	Significance	Mean	sd	Significance	Mean	sd	Significance	Mean	sd	Significance
Goldrich	0.234034	0.0367433	fg	1.34392	0.238082	d	5.51601	0.01379	b	7.09397	0.287838	cd
Canino	0.0800499	0.0124075	a	0.683281	0.0281522	a	7.08211	0.228621	d	7.84544	0.269105	ef
Mitger	0.38206	0.0379704	j	1.8905	0.0418201	f	4.24277	0.160195	a	6.51533	0.164045	b
Tadeo	0.480201	0.0193086	k	3.11094	0.0566452	i	7.15719	0.554071	d	10.7483	0.478475	h
Dama Rosa	0.244162	0.00940137	gh	2.20439	0.0325714	h	8.61592	0.721263	e	11.0645	0.679453	h
Dama Taronja	0.290811	0.0387923	i	2.07555	0.0790464	g	6.88548	0.175794	cd	9.25183	0.0595793	g
GG9310	0.171925	0.0225429	de	1.01712	0.0594797	b	6.77754	0.370968	cd	7.96659	0.452984	ef
GG979	0.10231	0.0138325	ab	1.29279	0.00469249	d	4.46602	0.231147	a	5.86112	0.218376	a
GP9817	0.15153	0.0193737	cd	1.01881	0.060126	b	6.37854	0.275314	c	7.54888	0.316443	de
HG9821	0.204079	0.00723922	ef	1.15905	0.0115726	c	6.7469	0.160971	cd	8.11003	0.146637	f
HG9850	0.12901	0.0142912	bc	0.975703	0.0262109	b	4.64976	0.00850075	a	5.75448	0.0325921	a
HM964	0.195352	0.0145183	e	0.941638	0.00879061	b	5.49942	0.10108	b	6.63641	0.0958012	bc
SEOP934	0.27896	0.0160862	hi	1.758	0.0519974	e	10.3001	0.0264635	f	12.3371	0.0421832	i
MAX	0.480201			3.11094			10.3001			12.3371
MIN	0.0800499			0.683281			4.24277			5.75448
Peel 2016 DW	Fructose			Glucose			Sucrose			Total
Genotype	Mean	sd	Significance	Mean	sd	Significance	Mean	sd	Significance	Mean	sd	Significance
Goldrich	7.03224	0.943325	g	18.7471	2.54231	de	12.4076	1.34203	a	38.1869	4.66609	a
Canino	2.85139	0.0367954	a	12.6217	0.889819	b	33.1309	1.84141	g	48.6039	2.71077	de
Mitger	6.06716	0.392594	f	20.9423	0.762523	e	23.2039	1.45425	de	50.2134	1.0959	e
Tadeo	4.9486	0.34722	e	23.6555	0.397063	f	26.3855	1.33532	ef	57.8643	1.72672	f
Dama Rosa	4.86805	0.743261	e	19.3244	3.04611	de	18.165	1.89044	bc	42.3575	5.65693	abc
Dama Taronja	4.61422	0.180634	de	18.2971	0.176733	d	17.3012	0.868951	b	40.2125	0.750575	ab
GG9310	4.46153	0.281593	cde	13.7504	2.3482	bc	22.5555	0.882617	d	40.7674	1.90688	ab
GG979	3.84296	0.681395	bc	13.0573	0.902933	b	21.2212	1.11511	cd	40.307	2.22271	ab
GP9817	4.28775	0.114686	bcde	13.9378	0.771567	bc	26.2167	2.12402	ef	44.4422	2.79849	bcd
HG9821	4.99021	0.220818	e	12.7053	0.32764	b	28.5933	0.721209	f	46.2889	0.45062	cde
HG9850	3.77085	0.0373391	bc	18.0179	0.319521	d	25.9943	2.40574	ef	47.783	2.30952	de
HM964	3.68851	0.288997	b	7.82605	0.988252	a	28.3129	2.64099	f	43.4096	2.24698	bcd
SEOP934	3.8869	0.113453	bcd	15.5368	1.25697	c	28.9645	4.3522	f	48.3882	5.60678	de
MAX	6.06716			23.6555			33.1309			57.8643
MIN	2.85139			7.82605			17.3012			40.2125
Peel 2017 DW	Fructose			Glucose			Sucrose			Total
Genotype	Mean	sd	Significance	Mean	sd	Significance	Mean	sd	Significance	Mean	sd	Significance
Goldrich	6.29953	0.498805	def	10.007	0.97719	b	4.62776	0.328375	a	23.6828	1.19505	b
Canino	4.75399	0.638317	b	15.9179	1.97499	cd	27.1068	0.511469	e	47.7786	2.75832	e
Mitger	6.02397	0.352356	de	24.4822	1.52704	e	31.9575	2.95415	f	62.4637	1.79545	h
Tadeo	6.64359	0.109138	ef	15.7456	0.49092	cd	23.7019	0.425051	d	53.2746	0.268076	fg
Dama Rosa	2.72758	0.107145	a	6.23682	0.565228	a	7.83301	0.223669	a	16.7974	0.502521	a
Dama Taronja	6.47673	0.377883	ef	14.4058	0.180417	cd	11.5028	0.927501	b	32.3853	1.12429	c
GG9310	5.71693	0.04204	cd	10.69	0.368288	b	16.5673	0.333375	c	32.9743	0.339387	cd
GG979	6.54214	0.673959	ef	9.41435	0.658524	b	14.849	1.40108	c	31.8892	0.206215	c
GP9817	6.9029	0.586896	f	14.6878	1.30251	cd	16.0905	1.14808	c	37.6812	2.91565	d
HG9821	6.27586	0.288516	def	14.5784	1.84709	cd	46.8812	4.76539	h	67.7355	6.76121	i
HG9850	4.85206	0.719662	b	14.2815	2.255	c	30.3658	1.11907	ef	49.4993	1.67041	ef
HM964	4.57678	0.41621	b	16.7495	2.92974	d	36.434	1.84249	g	57.7602	4.7962	gh
SEOP934	5.20943	0.237772	bc	9.62301	0.117357	b	16.0743	2.98437	c	32.701	3.55941	c
MAX	6.9029			24.4822			46.8812			67.7355
MIN	2.72758			6.23682			7.83301			16.7974
