## Supplementary material for "Nutraceutical profiles of apricots (*Prunus armeniaca* L.) as a source of fruit quality traits for breeding": Table S2

### Sheet: Table_S2
Correlation
	Citric_F_2016	Malic_F_2016	Succinic_F_2016	Fumaric_F2016	Citric_P_2016	Malic_P_2016	Succinic_P_2016	Fumaric_P_2016	Citric_P_2017	Malic_P_2017	Succinic_P_2017	Fumaric_P_2017	Ascorbic_F_2016	Ascorbic_P_2016	Ascorbic_P_2017	Fructose_F_2016	Glucose_F_2016	Sucrose_F_2016	Fructose_P_2016	Glucose_P_2016	Sucrose_P_2016	Fructose_P_2017	Glucose_P_2017	Sucrose_P_2017
Citric_F_2016	1	0.236	0.467	0.222	0.385	0.132	-0.148	0.201	0.275	0.291	0.038	-0.304	-0.302	-0.341	-0.236	0.102	0.228	0.429	-0.033	-0.044	-0.269	0.198	-0.588	-0.632
Malic_F_2016	0.236	1	0.22	-0.019	0.352	0.104	-0.434	0.565	0.335	0.011	-0.434	0.155	0.275	-0.302	-0.214	0.074	0.171	0.225	0.505	0.082	-0.473	0.11	-0.264	-0.363
Succinic_F_2016	0.467	0.22	1	0.667	-0.192	-0.022	0.473	0.168	-0.242	0.258	0.473	-0.282	0.275	-0.396	-0.132	0.503	0.586	0.549	0.44	0.495	-0.093	0.429	-0.159	-0.308
Fumaric_F2016	0.222	-0.019	0.667	1	-0.185	0.13	0.296	0.177	-0.204	0.408	0.482	-0.205	0.148	0.074	-0.019	0.315	0.213	0.056	0.389	0.389	-0.019	0.482	0.111	-0.167
Citric_P_2016	0.385	0.352	-0.192	-0.185	1	-0.319	-0.83	0.38	0.934	-0.313	-0.604	-0.182	-0.264	-0.165	-0.621	-0.503	-0.319	-0.264	-0.242	-0.407	-0.478	0.313	-0.269	-0.39
Malic_P_2016	0.132	0.104	-0.022	0.13	-0.319	1	0.066	-0.342	-0.297	0.709	0.258	0.116	-0.115	0.341	0.165	0.162	0.187	0.093	0.341	0	0	-0.28	-0.396	-0.192
Succinic_P_2016	-0.148	-0.434	0.473	0.296	-0.83	0.066	1	-0.336	-0.857	0.148	0.643	-0.105	0.214	-0.033	0.308	0.388	0.407	0.451	0.11	0.516	0.379	-0.104	0.038	0.11
Fumaric_P_2016	0.201	0.565	0.168	0.177	0.38	-0.342	-0.336	1	0.35	0.052	-0.201	-0.335	0.017	-0.146	-0.322	0.134	0.134	0.229	0.116	0.223	-0.339	0.287	0.025	-0.455
Citric_P_2017	0.275	0.335	-0.242	-0.204	0.934	-0.297	-0.857	0.35	1	-0.247	-0.434	-0.088	-0.33	-0.016	-0.533	-0.514	-0.426	-0.319	-0.319	-0.473	-0.429	0.093	-0.159	-0.236
Malic_P_2017	0.291	0.011	0.258	0.408	-0.313	0.709	0.148	0.052	-0.247	1	0.588	-0.088	-0.137	0.533	0.143	0.578	0.536	0.126	0.401	0.434	-0.264	-0.088	-0.313	-0.418
Succinic_P_2017	0.038	-0.434	0.473	0.482	-0.604	0.258	0.643	-0.201	-0.434	0.588	1	-0.227	-0.137	0.297	0.143	0.415	0.308	0.291	-0.016	0.335	0.247	-0.225	0.088	0.027
Fumaric_P_2017	-0.304	0.155	-0.282	-0.205	-0.182	0.116	-0.105	-0.335	-0.088	-0.088	-0.227	1	0.58	0.265	0.63	-0.055	-0.111	-0.552	0.26	0.011	-0.155	-0.171	0.072	0.42
Ascorbic_F_2016	-0.302	0.275	0.275	0.148	-0.264	-0.115	0.214	0.017	-0.33	-0.137	-0.137	0.58	1	-0.148	0.319	0.226	0.36	-0.22	0.571	0.407	-0.126	0.478	0.148	0.209
Ascorbic_P_2016	-0.341	-0.302	-0.396	0.074	-0.165	0.341	-0.033	-0.146	-0.016	0.533	0.297	0.265	-0.148	1	0.225	0.069	0.008	-0.549	0.066	0.286	-0.33	-0.313	-0.077	-0.055
Ascorbic_P_2017	-0.236	-0.214	-0.132	-0.019	-0.621	0.165	0.308	-0.322	-0.533	0.143	0.143	0.63	0.319	0.225	1	0.267	-0.017	-0.137	0.104	0.088	0.346	-0.269	0.181	0.566
Fructose_F_2016	0.102	0.074	0.503	0.315	-0.503	0.162	0.388	0.134	-0.514	0.578	0.415	-0.055	0.226	0.069	0.267	1	0.835	0.294	0.669	0.732	-0.195	0.154	0.116	-0.129
Glucose_F_2016	0.228	0.171	0.586	0.213	-0.319	0.187	0.407	0.134	-0.426	0.536	0.308	-0.111	0.36	0.008	-0.017	0.835	1	0.341	0.685	0.823	-0.437	0.316	-0.281	-0.47
Sucrose_F_2016	0.429	0.225	0.549	0.056	-0.264	0.093	0.451	0.229	-0.319	0.126	0.291	-0.552	-0.22	-0.549	-0.137	0.294	0.341	1	-0.005	0.137	0.258	-0.176	-0.275	-0.319
Fructose_P_2016	-0.033	0.505	0.44	0.389	-0.242	0.341	0.11	0.116	-0.319	0.401	-0.016	0.26	0.571	0.066	0.104	0.669	0.685	-0.005	1	0.665	-0.467	0.379	-0.06	-0.209
Glucose_P_2016	-0.044	0.082	0.495	0.389	-0.407	0	0.516	0.223	-0.473	0.434	0.335	0.011	0.407	0.286	0.088	0.732	0.823	0.137	0.665	1	-0.489	0.247	-0.126	-0.39
Sucrose_P_2016	-0.269	-0.473	-0.093	-0.019	-0.478	0	0.379	-0.339	-0.429	-0.264	0.247	-0.155	-0.126	-0.33	0.346	-0.195	-0.437	0.258	-0.467	-0.489	1	-0.231	0.473	0.676
Fructose_P_2017	0.198	0.11	0.429	0.482	0.313	-0.28	-0.104	0.287	0.093	-0.088	-0.225	-0.171	0.478	-0.313	-0.269	0.154	0.316	-0.176	0.379	0.247	-0.231	1	0.055	-0.214
Glucose_P_2017	-0.588	-0.264	-0.159	0.111	-0.269	-0.396	0.038	0.025	-0.159	-0.313	0.088	0.072	0.148	-0.077	0.181	0.116	-0.281	-0.275	-0.06	-0.126	0.473	0.055	1	0.725
Sucrose_P_2017	-0.632	-0.363	-0.308	-0.167	-0.39	-0.192	0.11	-0.455	-0.236	-0.418	0.027	0.42	0.209	-0.055	0.566	-0.129	-0.47	-0.319	-0.209	-0.39	0.676	-0.214	0.725	1
Significance level
	Citric_F_2016	Malic_F_2016	Succinic_F_2016	Fumaric_F2016	Citric_P_2016	Malic_P_2016	Succinic_P_2016	Fumaric_P_2016	Citric_P_2017	Malic_P_2017	Succinic_P_2017	Fumaric_P_2017	Ascorbic_F_2016	Ascorbic_P_2016	Ascorbic_P_2017	Fructose_F_2016	Glucose_F_2016	Sucrose_F_2016	Fructose_P_2016	Glucose_P_2016	Sucrose_P_2016	Fructose_P_2017	Glucose_P_2017	Sucrose_P_2017
Citric_F_2016	0	0.501505	0.358925	0.360341	0.394441	0.241145	0.866111	0.524303	0.183998	0.130211	0.971761	0.0923878	0.403468	0.152074	0.625147	0.89972	0.745079	0.0540875	0.956158	0.559891	0.295207	0.679791	0.0268717	0.0469504
Malic_F_2016	0.501505	0	0.933771	0.922922	0.176865	0.775119	0.151112	0.0528565	0.275404	0.776563	0.151024	0.907974	0.507387	0.933216	0.63477	0.791103	0.997001	0.915937	0.0423685	0.752666	0.0225547	0.637379	0.113327	0.264776
Succinic_F_2016	0.358925	0.933771	0	0.0624172	0.0963634	0.744412	0.0250171	0.736012	0.26419	0.505505	0.201294	0.288113	0.174163	0.166984	0.950671	0.0183389	0.00416196	0.115112	0.533251	0.0357154	0.907058	0.319468	0.689488	0.313239
Fumaric_F2016	0.360341	0.922922	0.0624172	0	0.35658	0.432551	0.422195	0.399234	0.793117	0.227168	0.238339	0.383602	0.588795	0.987877	0.820661	0.329462	0.682652	0.745077	0.236021	0.419432	0.869411	0.101083	0.671538	0.34088
Citric_P_2016	0.394441	0.176865	0.0963634	0.35658	0	0.104091	0.00235704	0.242911	4.19042e-05	0.101017	0.0046469	0.502777	0.349107	0.602527	0.0850269	0.0038802	0.025558	0.252848	0.508078	0.0564399	0.346072	0.851445	0.273815	0.50287
Malic_P_2016	0.241145	0.775119	0.744412	0.432551	0.104091	0	0.290856	0.760971	0.233208	2.97635e-06	0.0717857	0.562479	0.234452	0.663126	0.559306	0.668039	0.796791	0.0224782	0.718834	0.910751	0.840952	0.61408	0.211787	0.498625
Succinic_P_2016	0.866111	0.151112	0.0250171	0.422195	0.00235704	0.290856	0	0.0697113	0.000745606	0.408623	0.039642	0.65636	0.342643	0.39784	0.460863	0.152046	0.0758107	0.0604225	0.623376	0.0693322	0.21738	0.823594	0.878158	0.958341
Fumaric_P_2016	0.524303	0.0528565	0.736012	0.399234	0.242911	0.760971	0.0697113	0	0.163365	0.77386	0.273908	0.120691	0.807093	0.657132	0.330026	0.702543	0.754093	0.821602	0.107749	0.559383	0.0553267	0.580421	0.499917	0.0865099
Citric_P_2017	0.183998	0.275404	0.26419	0.793117	4.19042e-05	0.233208	0.000745606	0.163365	0	0.408765	0.0809598	0.145936	0.161301	0.947391	0.0696753	0.0644866	0.104218	0.223461	0.818169	0.0749848	0.171414	0.496561	0.339554	0.271867
Malic_P_2017	0.130211	0.776563	0.505505	0.227168	0.101017	2.97635e-06	0.408623	0.77386	0.408765	0	0.0406728	0.299982	0.203937	0.3767	0.613888	0.295629	0.391654	0.0530725	0.397725	0.672476	0.595708	0.830842	0.247046	0.17214
Succinic_P_2017	0.971761	0.151024	0.201294	0.238339	0.0046469	0.0717857	0.039642	0.273908	0.0809598	0.0406728	0	0.563864	0.565693	0.319368	0.486845	0.166662	0.232487	0.18635	0.741535	0.492743	0.388543	0.271196	0.91661	0.74689
Fumaric_P_2017	0.0923878	0.907974	0.288113	0.383602	0.502777	0.562479	0.65636	0.120691	0.145936	0.299982	0.563864	0	0.0395141	0.51113	0.00799357	0.955504	0.779872	0.256378	0.497212	0.599194	0.7638	0.640375	0.274263	0.0296527
Ascorbic_F_2016	0.403468	0.507387	0.174163	0.588795	0.349107	0.234452	0.342643	0.807093	0.161301	0.203937	0.565693	0.0395141	0	0.486632	0.115413	0.174371	0.161842	0.508369	0.199972	0.107434	0.972485	0.351816	0.388315	0.265791
Ascorbic_P_2016	0.152074	0.933216	0.166984	0.987877	0.602527	0.663126	0.39784	0.657132	0.947391	0.3767	0.319368	0.51113	0.486632	0	0.531699	0.788996	0.87625	0.0923651	0.19047	0.501889	0.225767	0.42922	0.615438	0.711558
Ascorbic_P_2017	0.625147	0.63477	0.950671	0.820661	0.0850269	0.559306	0.460863	0.330026	0.0696753	0.613888	0.486845	0.00799357	0.115413	0.531699	0	0.167717	0.423859	0.963334	0.546857	0.57513	0.582526	0.617354	0.487917	0.0598143
Fructose_F_2016	0.89972	0.791103	0.0183389	0.329462	0.0038802	0.668039	0.152046	0.702543	0.0644866	0.295629	0.166662	0.955504	0.174371	0.788996	0.167717	0	5.89983e-05	0.53315	0.0671967	0.00570063	0.580037	0.521947	0.270637	0.966577
Glucose_F_2016	0.745079	0.997001	0.00416196	0.682652	0.025558	0.796791	0.0758107	0.754093	0.104218	0.391654	0.232487	0.779872	0.161842	0.87625	0.423859	5.89983e-05	0	0.296388	0.198975	0.0013195	0.330163	0.817643	0.997394	0.383227
Sucrose_F_2016	0.0540875	0.915937	0.115112	0.745077	0.252848	0.0224782	0.0604225	0.821602	0.223461	0.0530725	0.18635	0.256378	0.508369	0.0923651	0.963334	0.53315	0.296388	0	0.502588	0.862939	0.53289	0.253034	0.091718	0.365724
Fructose_P_2016	0.956158	0.0423685	0.533251	0.236021	0.508078	0.718834	0.623376	0.107749	0.818169	0.397725	0.741535	0.497212	0.199972	0.19047	0.546857	0.0671967	0.198975	0.502588	0	0.0438191	0.00769371	0.340578	0.784537	0.431521
Glucose_P_2016	0.559891	0.752666	0.0357154	0.419432	0.0564399	0.910751	0.0693322	0.559383	0.0749848	0.672476	0.492743	0.599194	0.107434	0.501889	0.57513	0.00570063	0.0013195	0.862939	0.0438191	0	0.141973	0.727931	0.772606	0.264726
Sucrose_P_2016	0.295207	0.0225547	0.907058	0.869411	0.346072	0.840952	0.21738	0.0553267	0.171414	0.595708	0.388543	0.7638	0.972485	0.225767	0.582526	0.580037	0.330163	0.53289	0.00769371	0.141973	0	0.759533	0.214734	0.00869126
Fructose_P_2017	0.679791	0.637379	0.319468	0.101083	0.851445	0.61408	0.823594	0.580421	0.496561	0.830842	0.271196	0.640375	0.351816	0.42922	0.617354	0.521947	0.817643	0.253034	0.340578	0.727931	0.759533	0	0.303105	0.938105
Glucose_P_2017	0.0268717	0.113327	0.689488	0.671538	0.273815	0.211787	0.878158	0.499917	0.339554	0.247046	0.91661	0.274263	0.388315	0.615438	0.487917	0.270637	0.997394	0.091718	0.784537	0.772606	0.214734	0.303105	0	0.0214982
Sucrose_P_2017	0.0469504	0.264776	0.313239	0.34088	0.50287	0.498625	0.958341	0.0865099	0.271867	0.17214	0.74689	0.0296527	0.265791	0.711558	0.0598143	0.966577	0.383227	0.365724	0.431521	0.264726	0.00869126	0.938105	0.0214982	0
