## Supplementary material for "Nutraceutical profiles of apricots (*Prunus armeniaca* L.) as a source of fruit quality traits for breeding": Table S3

### Sheet: Hoja1
Flesh 2016	Citric			Malic			Succinic			Fumaric			Total
Genotype	Mean	sd	Significance	Mean	sd	Significance	Mean	sd	Significance	Mean	sd	Significance	Mean	sd	Significance
Goldrich	1.49578	0.0399795	de	1.43105	0.0228748	h	0.250428	0.0140623	cd	0.00289211	3.96185e-05	f	3.18015	0.0734966	fg
Canino	1.01487	0.0317018	ab	0.483786	0.0249918	cd	0.229307	0.01211	bc	0.00245784	7.8736e-05	cde	1.73043	0.0685231	b
Mitger	0.93763	0.0235573	a	0.355737	0.0248367	b	0.265829	0.0129058	cd	0.00259361	0.000142798	ef	1.56179	0.0555922	a
Tadeo	1.28698	0.00225318	c	0.525744	0.00543676	d	0.540098	0.028731	g	0.00250873	1.55133e-05	de	2.35533	0.0298567	d
Dama Rosa	1.62569	0.054028	f	1.3055	0.033662	g	0.320082	0.0407826	ef	0.00237452	7.5485e-05	cd	3.25364	0.115063	g
Dama Taronja	1.87424	0.0380787	h	0.633481	0.0139538	e	0.291696	0.0538102	de	0.00204248	0.000163716	ab	2.80146	0.0886764	e
GG9310	1.73092	0.0641045	g	0.978057	0.0246324	f	0.354935	0.016665	f	0.00338964	0.00021863	g	3.0673	0.0975969	f
GG979	1.51207	0.0580376	e	0.474644	0.0241487	c	0.247942	0.00454587	cd	0.00179408	0.000299692	a	2.23645	0.0835453	cd
GP9817	1.82781	0.0274766	h	0.624571	0.0159002	e	0.344457	0.0688936	f	0.00350936	0.000159886	g	2.80035	0.108243	e
HG9821	1.41295	0.0992404	d	1.01916	0.0830173	f	0.256054	0.0355225	cd	0.00247538	0.000193371	de	2.69064	0.214384	e
HG9850	1.065	0.0324585	b	0.36313	0.0167955	b	0.187292	0.00880436	ab	0.00201319	5.03811e-05	ab	1.61744	0.0571755	ab
HM964	1.434	0.0325482	de	0.499687	0.0076654	cd	0.148278	0.00678337	a	0.00223231	0.000136485	bc	2.08419	0.0337015	c
SEOP934	1.88989	0.0664233	h	0.104529	0.00366022	a	0.34187	0.0179575	f	0.00258726	0.000111542	de	2.33887	0.0863349	d
Peel 2016	Citric			Malic			Succinic			Fumaric			Total
Genotype	Mean	sd	Significance	Mean	sd	Significance	Mean	sd	Significance	Mean	sd	Significance	Mean	sd	Significance
Goldrich	10.8603	1.48458	fg	8.44949	0.342345	d	1.0585	0.0163255	a	0.33646	0.0324822	e	20.7048	1.78112	d
Canino	9.58283	1.03572	de	5.47837	2.28307	abc	1.72986	0.143616	def	0.275397	0.0266703	abcd	17.0665	3.29683	bc
Mitger	1.4143	0.428028	a	6.08415	0.626088	bc	1.88321	0.20126	f	0.254633	0.0154006	a	9.63629	1.25469	a
Tadeo	2.01303	0.117966	a	5.12318	0.0589554	abc	2.1206	0.0303885	g	0.294485	0.007955	d	9.55129	0.192538	a
Dama Rosa	7.39085	0.19361	b	6.97335	0.145688	cd	1.83862	0.023402	ef	0.278253	0.00917923	abcd	16.4811	0.34632	bc
Dama Taronja	11.6298	1.5365	fg	3.97542	0.481893	a	1.50504	0.0960405	bc	0.29025	0.00726063	cd	17.4005	2.10543	bc
GG9310	11.1063	0.523366	fg	5.70255	0.342151	abc	1.54956	0.0245578	bcd	0.27421	0.0285471	abcd	18.6326	0.899222	cd
GG979	11.7051	0.11051	g	5.8414	0.25141	abc	1.43337	0.0394544	b	0.262471	0.024422	abc	19.2423	0.383454	cd
GP9817	10.7112	0.27136	efg	5.22795	1.11778	abc	1.66928	0.04417	cde	0.289714	0.0157458	bcd	17.8982	1.36813	bcd
HG9821	8.15089	0.108661	bc	6.75929	0.555718	cd	1.62343	0.00370442	bcd	0.258517	0.0113402	abc	16.7921	0.656633	bc
HG9850	9.21725	0.47298	cd	4.17675	0.298478	ab	1.74115	0.0830548	def	0.267561	0.014427	abcd	15.4027	0.285818	b
HM964	10.4858	0.439589	ef	5.74954	0.155841	abc	0.939983	0.0773043	a	0.289349	0.021284	cd	17.4646	0.668272	bc
SEOP934	1.46548	0.420033	a	14.1954	3.40056	e	2.25707	0.307162	g	0.259031	0.0128174	ab	18.177	4.01941	bcd
Peel 2017	Citric			Malic			Succinic			Fumaric			Total
Genotype	Mean	sd	Significance	Mean	sd	Significance	Mean	sd	Significance	Mean	sd	Significance	Mean	sd	Significance
Goldrich	17.2251	1.27253	e	12.5733	0.803731	g	1.62509	0.0904461	b	0.274895	0.0321395	a	31.6984	2.16303	g
Canino	8.92177	0.489294	c	2.44523	0.143444	a	1.9284	0.108969	c	0.254018	0.00941257	a	13.5494	0.691275	a
Mitger	1.79481	0.0636217	a	7.66663	0.074126	ef	2.52957	0.0113534	f	0.415822	0.0184023	c	12.4068	0.0299678	a
Tadeo	2.17115	0.213145	a	6.47567	0.343326	de	2.4024	0.0650997	ef	0.270402	0.012506	a	11.3196	0.423656	a
Dama Rosa	6.6676	1.39546	b	8.15476	1.88086	f	2.34713	0.18004	e	0.343545	0.0982067	b	17.513	3.28995	b
Dama Taronja	17.6017	2.12761	e	4.96585	0.358172	bc	1.4309	0.0202511	ab	0.27116	0.0113704	a	24.2696	2.37586	cd
GG9310	20.5485	1.20825	g	6.08573	0.233819	cd	2.22033	0.181434	de	0.274767	0.0100396	a	29.1294	1.63202	fg
GG979	19.5374	0.665711	fg	6.22253	0.05905	cd	1.91604	0.0207462	c	0.274719	0.0289481	a	27.9507	0.658544	ef
GP9817	14.5955	0.602316	d	5.45637	0.160374	cd	1.94108	0.0982195	c	0.280046	0.0309312	ab	22.273	0.884991	c
HG9821	6.38077	0.785552	b	3.87979	0.478648	b	1.39417	0.142743	a	0.453952	0.0214597	c	12.1087	1.15422	a
HG9850	7.70977	0.6431	bc	2.4686	0.0325144	a	1.84647	0.128578	c	0.451818	0.0177186	c	12.4766	0.688026	a
HM964	18.2335	0.0559232	ef	6.78435	0.142716	de	2.1546	0.0725379	d	0.284986	0.0075101	ab	27.4574	0.15445	ef
SEOP934	1.27282	0.0328224	a	21.2438	0.237318	h	2.87084	0.17778	g	0.264761	0.00775961	a	25.6523	0.182321	de
